# Dynamic regulation of engineered T7 RNA polymerases by endogenous metabolites

**DOI:** 10.1101/2024.08.07.607023

**Authors:** Zachary T. Baumer, Matilda Newton, Lina Löfstrand, Genesis Nicole Carpio Paucar, Natalie G. Farny, Timothy A. Whitehead

## Abstract

For many enzymes, activity is regulated post-translationally by endogenous metabolites. Designing liganded control of essential activities like transcription would advance predictive control of biological processes, a fundamental goal of synthetic biology. Here we demonstrate that full-length, single subunit T7-derived RNA polymerases (T7 RNAP) can be controlled by physiologically relevant concentrations of indoles. We used rational design and directed evolution to identify T7 RNAP variants with minimal transcriptional activity in the absence of indole, and a 29-fold increase in activity with an EC_50_ of 344 *µ*M. Indoles control T7-dependent gene expression exogenously, endogenously, and inter-cellularly. We also demonstrate indole-dependent bacteriophage viability and propagation in *trans*. Specificity of different indoles, T7 promoter specificities, and portability to different bacteria are shown. Our <u>l</u>igand <u>a</u>ctivated <u>R</u>NA <u>p</u>olymerases (LARPs) represent a new chemically inducible platform immediately deployable for novel synthetic biology applications, including for modulation of synthetic co-cultures.
