## Supporting Information for "Dynamic regulation of engineered T7 RNA polymerases by endogenous metabolites"

### Sheet: Plasmids
AddGene	Number Code	Sample ID	Antibiotic	Source	Info	Additional Insert	Length
	001	pT7-911Q-His6-WT	Carb/Amp	Seelig Lab	https://www.snapgene.com/resources/plasmid-files/?set=qiagen_vectors&plasmid=pQE-8	lacIQ	1163
	002	pT7-911Q-His6-w88g	Carb/Amp	This Study
	003	pT7-911Q-His6-w201g	Carb/Amp	This Study
	004	pT7-911Q-His6-w204g	Carb/Amp	This Study
	005	pT7-911Q-His6-w278g	Carb/Amp	This Study
	006	pT7-911Q-His6-w287g	Carb/Amp	This Study
	007	pT7-911Q-His6-w328g	Carb/Amp	This Study
	008	pT7-911Q-His6-w415g	Carb/Amp	This Study
	009	pT7-911Q-His6-w422g	Carb/Amp	This Study
	010	pT7-911Q-His6-w459g	Carb/Amp	This Study
	011	pT7-911Q-His6-w501g	Carb/Amp	This Study
	012	pT7-911Q-His6-w502g	Carb/Amp	This Study
	013	pT7-911Q-His6-w620g	Carb/Amp	This Study
	014	pT7-911Q-His6-w682g	Carb/Amp	This Study
	015	pT7-911Q-His6-w727g	Carb/Amp	This Study
	016	pT7-911Q-His6-w736g	Carb/Amp	This Study
1	017	pET29b-T7-His6-WT	Kan	This Study
1	030	pET29b-T7-His6-Therm	Kan	This Study
	031	pET29b-T7-His6-Therm-W88G	Kan	This Study
	032	pET29b-T7-His6-Therm-W201G	Kan	This Study
	033	pET29b-T7-His6-Therm-W278G	Kan	This Study
1	034	pET29b-T7-His6-Therm-W287G	Kan	This Study
	035	pET29b-T7-His6-Therm-W328G	Kan	This Study
	036	pET29b-T7-His6-Therm-W415G	Kan	This Study
	037	pET29b-T7-His6-Therm-W422G	Kan	This Study
	038	pET29b-T7-His6-Therm-W502G	Kan	This Study
	039	pET29b-T7-His6-Therm-W620G	Kan	This Study
1	040	pET29b-T7-His6-Therm-W727G	Kan	This Study
	041	pET29b-T7-His6-Therm-W736G	Kan	This Study
	081	pJS723	Kan	Beltran et al 2022
	258	pH3U3-Zif268	Kan	Addgene #12610
	259	pB1H1-Zif268	Cam	Addgene #12612
1	260	pH3U3-pT7-Strong	Kan	This Study
1	268	pAKS1199-pAM053-Cas9-LambdaRed	Cam	Morgenthaller et al 2019
1	269	pAKS1200-sgRNA	Carb/Amp	Fox Lab
1	271	pZB-sgRNA_tnaA2	Carb/Amp	This Study
1	272	pZB-sgRNA_tnaA3	Carb/Amp	This Study
1	274	pH3U3-pT7-Med	Kan	This Study
1	275	pH3U3-pT7-Weak	Kan	This Study
1	501	pB1H1_lacUV5_T7_RNAP_TS2	Cam	This Study
	512	pB1H1_lacUV5_N-Degron_T7-RNAP_TS2	Cam	This Study
1	513	pB1H1_lacUV5_GTG_N-Degron_T7-RNAP_TS2	Cam	This Study
1	520	pB1H1_lacUV5_GTG_N-Degron_T7_RNAP_TS2_R632S	Cam	This Study
1	521	pB1H1_lacUV5_GTG_N-Degron_T7_RNAP_TS2_R632S;Y639A	Cam	This Study
1	532	pB1H1_lacUV5_GTG_N-Degron_T7-RNAP_TS2-W727G-(LARP-V1)	Cam	This Study
	533	pB1H1_lacUV5_GTG_N-Degron_T7-RNAP_TS2-W287G	Cam	This Study
1	534	pB1H1_lacUV5_GTG_N-Degron_T7_RNAP_TS2_R632S-W727G	Cam	This Study
	535	pB1H1_lacUV5_GTG_N-Degron_T7_RNAP_TS2_R632S-W287G	Cam	This Study
1	558	pB1H1_lacUV5_GTG_N-Degron_T7_RNAP_TS2-727-Lib_eGFP_Knockin	Cam	This Study
	560	pB1H1_lacUV5_GTG_N-Degron_T7_RNAP_TS2-W727G_Lib	Cam	This Study
1	573	pB1H1-LARP-I-5-CHO	Cam	This Study
	574	pB1H1-LARP-V1-6	Cam	This Study
	575	pB1H1-LARP-V1-7	Cam	This Study
	576	pB1H1-LARP-V1-2	Cam	This Study
	577	pB1H1-LARP-V1-5	Cam	This Study
1	578	pB1H1-LARP-I	Cam	This Study
	579	pB1H1-LARP-V1-3	Cam	This Study
1	580	pB1H1-LARP-V1-4	Cam	This Study
1	604	pDMC-pT7-STR-sfGFP	Kan	This Study
1	612	pH3U3-pCGG	Kan	This Study
1	613	pH3U3-pCTGA	Kan	This Study
1	616	pH3U3-pN4	Kan	This Study
	622	pBAD-SC101_ori-KanR	Kan	Fox Lab
1	625	pBAD-Lysin-KU1	Kan	This Study
	632	pB1H1-LARP-V1-9	Cam	This Study
	633	pB1H1-LARP-V1-13	Cam	This Study
	634	pB1H1-LARP-V1-14	Cam	This Study
	635	pB1H1-LARP-V1-15	Cam	This Study
	636	pB1H1-LARP-V1-16	Cam	This Study
	637	pB1H1-LARP-V1-17	Cam	This Study
	638	pB1H1-LARP-V1-18	Cam	This Study
1	641	pT7-Lysin-KU1	Kan	This Study
1	643	pB1H1_T7-RNAP_LARP-I_pCGG	Cam	This Study
1	644	pB1H1_T7-RNAP_LARP-I_pCTGA	Cam	This Study
1	647	pB1H1_T7-RNAP_LARP-I_pN4	Cam	This Study
1	648	pExpress_His-6_T7-RNAP_LARP-I	Kan	This Study
	655	pB1H1_pBAD_LARP-I	Cam	This Study
	656	pB1H1_pBAD_LARP-V1-4	Cam	This Study
	661	pB1H1-lacUV5_ATG_LARP-I	Cam	This Study
	662	pB1H1-lacUV5_ATG_LARP-V1-4	Cam	This Study
	664	pB1H1-LARP-V1-1	Cam	This Study
	665	pB1H1-LARP-V1-8	Cam	This Study
	Plasmid name		Selective Marker	Source	Origin of Replication
	pJH0204	pJH0204	kanamycin	A. Guss, ORNL	pColE1
	pJH0228	pJH0228	streptomycin	A. Guss, ORNL	pCloDF13
	pJH0204-T7 RNAP (R632S)	pJH0204-T7 RNAP (R632S)	kanamycin	This study	pColE1
	pJH0204-T7 RNAP (R632S/Y639A)	pJH0204-T7 RNAP (R632S/Y639A)	kanamycin	This study	pColE1
	pJH0204-LARP-I	pJH0204-LARP-I	kanamycin	This study	pColE1
	pJH0228-T7-sfGFP	pJH0228-T7-sfGFP	streptomycin	This study	pCloDF13

### Sheet: STAR Method Reagents
Material	Catalog#	Catalog	Catalog# (2) or Mfg Part#	Mfg
DNA Manipulation
Nuclease Free Water	NC1996996	Fisher Scientific	11-05-01-14	IDT
Q5® High-Fidelity 2x Master Mix	M0492	NEB
Agilent QuikChange II Site-directed Mutagenesis Kit	200524	Agilent
KAPA HiFi Hotstart Ready Mix	501965217	Fisher Scientific	7958927001	Roche Diagnostics
NEBuilder HiFi DNA Assembly® Master Mix	102877-802	VWR Funding	E2621L	NEB
Gibson Assembly® Master Mix	E2611S	NEB
NotI-HF®	R3189	NEB
SalI-HF®	R3138	NEB
EcoRI-HF®	R3101	NEB
T4 DNA Ligase	M0202	NEB
BsaI-HF®v2	R3733	NEB
Monarch™ Plasmid Miniprep Kit	T1010L	NEB
Monarch™ DNA Gel Extraction Kit	T1020L	NEB
Monarch™ DNA Cleaunup Kits	T1030L	NEB
Invitrogen UltraPure™ Agarose	16500500	Fisher Scientific		Invitrogen
SYBR Safe DNA Gel Stain, 10000x concentrate	S33102	ThermoFisher Scientific
KLD Enzyme Mix	M0554	NEB
ZymoPURE II Plasmid Midiprep Kit	D4201	Zymo Research
Growth Assays
Na2HPO4	BP332-1	Fisher Bioreagents		Fisher Bioreagent
NaH2PO4	S369-500	Fisher Chemical
KH2PO4	529568	EMD Millipore Corp
Sodium Chloride	746398	Sigma-Aldrich
Ammonium Chloride	97062	VWR Funding	621	Amresco
Dextrose	D19-212	Fisher Chemical
Yeast Synthetic Dropout Medium Supplements (-his, -leu, -trp, -ura)	Y2001	Sigma-Aldrich
Leucine	61819	Sigma-Aldrich
Histidine	53319	Sigma-Aldrich	H8000
Tryptophan	T0254	Sigma-Aldrich
Uracil	U1128	Sigma-Aldrich
Yeast Extract	211929	Thermofisher
Adenine Hemisulfate	A3159	Sigma-Aldrich
Thiamine Hydrochloride	AAA1956022	Fisher Scientific	A19560-22	Alfa Aesar
Magnesium Sulfate Heptahydrate	AAJ618393	Fisher Scientific	J61839-36	Alfa Aesar
Calcium Chloride, Dihydrate	1332-01	J.T. Baker
Zinc Sulfate Heptahydrate	Z0251	Sigma-Aldrich
Agar BD Difco	DF0140010	Fisher Scientific	214010	Bd Disagnostic Systems
Agar BD Bacto	90000-760	VWR Funding	214010	BD
Quinoline, 99%	221141000	Life Technologies Corp		Thermo Scientific Chemicals
Isoquinoline, 97%	325031000	Life Technologies Corp		Thermo Scientific Chemicals
S.O.B. Medium	90003-336	VWR Funding	244310	BD
LB Medium	DF0446173	Fisher Scientific	244620	BD Diagnostic Systems
LB Agar, Difco™	244520	Fisher Scientific
3-Amino-1,2,4-triazole	A8056	Sigma-Aldrich
5-Fluoroorotic Acid	F-230-2.5	GoldBio
Corning Untreated 245 mm x 245 mm PS BioAssay Dishes	644322	Fisher Scientific	431272	Corning Life Sciences Plastic
Petri Dishes	R80115	Fisher Scientific		Invitrogen
Chloramphenicol	C-105-100	GoldBio
Tetracycline Hydrochloride	T-101-100	GoldBio
Cebenicillin (Disodium)	C-103-25	GoldBio
Kanamycin Monosulfate	K-120-25	GoldBio
IPTG	12481C25	GoldBio
Activity Assay
Corning® costar 96-well Black Round Bottom Non-treated PS plates	3792	Corning
HEPES-Acid	391340	Millipore
PCR 8-Well Tube Strips	53509-304	VWR Funding		VWR International
Commercially-sourced T7 RNAP	EP0111	Thermo Scientific
Nucleotides, NTP	FERR0481	Fisher Scientific	R0481	Thermo Scientific
RiboLock Rnase Inhibitor	FEREO0382	Fisher Scientific	EO0382	Thermo Scientific
Spermidine	AAA190960	Fisher Scientific	A19096-03	Alfa Aesar
DTT (Dithiothreitol)	DTT25	GoldBio
bME (2-Mercaptoethanol)	M3148	Sigma-Aldrich
Indole	I3408	Sigma-Aldrich
Indole-5-Carboxyaldehyde, 95%	J93281	AKSci
Potassium Chloride	42409-0010	Thermo Scientific
Magnesium Chloride	M8266	Sigma-Aldrich
Invitrogen RNaseOUT	10777019	Fisher Scientific		Invitrogen
BSA	J64100.22	Thermo Scientific
Pyrophophatase, Inorganic from E. coli	I5907-1mg	Sigma-Aldrich
DFHBI, (5-difluor-4-hydroxybenzylidine imidizolanone)	50-186-2604	Sigma-Aldrich
Ethanol, Absolute (200 proof), Molecular Biology Grade	BP28184	Fisher Scientific
Dimethyl sulfoxide	472301	Sigma-Aldrich
HBC530		from Joseph Yesselman
Miscellaneous
3-Methyl-1-butanol Isoamyl alcohol	AC1264850	Fisher Scientific	126485000	Acros Organics
4-(Dimethylamino)benzaldehyde	D2004	Sigma-Aldrich
37% Hydrochloric Acid	A144	Fisher Scientific
Molecular sieves 4A	1972750000	Acros Organics
Pasteur Pipettes, Disposable	14672-380	VWR
Zeba Spin Columns	89877	ThermoFisher Scientific
Carbenicillin	C-103-25	GoldBio
L-(+)-arabinose	A3256-25g	Sigma-Aldrich
PierceTM Bradford Plus Protein Assay Reagent	23238	Thermo Scientific
Services
Full Plasmid Oxford Nanopore Sequencing		Plasmidsaurus
Primers, Ultramers		IDT
Sanger Sequencing		Azenta (Genewiz)
Sanger Sequencing		Quintara Biosciences
pH3U3-zif268	Plasmid#12610	Addgene
pB1H1-zif268	Plasmid#12612	Addgene
USO hisB-/pyrF-	Bacterial Strain #12614	Addgene
Protein Expression & Purification
Tris hydrocholide	10812846001	Sigma-Aldrich		Roche
Tris base	TRIS-RO	Sigma-Aldrich
Lysozyme from chicken egg white	L6876	Sigma-Aldrich
Turbonuclease	502236970	Fisher Scientific	T-1222	Ag Scientific
BPER	78248	Fisher Scientific		Thermo Scientific
Imidazole	792527	Sigma-Aldrich
Amicon Pro Ultra MWCO	ACS503024	Fisher Scientific		Emd Millipore Corp
Amicon Ultra MWCO	UFC801024	Sigma-Aldrich
HISPUR Ni-NTA Resin	PI88222	Fisher Scientific	88222	Thermo Scientific Pierce
Ni-NTA Resin	10781-894	VWR Funding	786-940	G-Biosciences
PMSF	P-470-25	GoldBio
Glycerol	BP229-1	Thermo Scientific		Fisher bioreagents
4-20% Mini-Protean TGX Stain-Free Protein Gel	4568093/4568096	Bio-Rad Laboratories
Thermo Scientific Pierce Disposable 10 mL Gravity Flow Columns	PI29924	Fisher Scientific		Thermo Scientific Pierce
PD-10 Desalting Columns	95017-001	VWR Funding	17-0851-01	GE Healthcare - Life Sciences
BL21 Competent E. coli	C2530H	NEB
Ethylenediaminetetraacetic acid	E9884	Sigma-Aldrich
Plastics
Corning® Costar® Stripette®	CLS4488	Sigma-Aldrich	4488	Corning Life Sciences
Corning® Costar® Stripette®, 25 mL	CLS4489	Fisher Scientific	4489	Corning Life Sciences
Corning® Costar® Stripette®, 50 mL	CLS4490	Sigma-Aldrich	4490	Corning Life Sciences
Corning® Costar® Stripette®	CLS4101	Sigma-Aldrich	4101	Corning Life Sciences
Pipet Tip LTS 20 uL	76322-172	VWR Funding		VWR International
Pipet Tip LTS 1 mL	76322-178	VWR Funding		VWR International
Fisherbrand Electroporation Cuvette	FB101	Fisher Scientific
1.7 mL	490004-436	VWR Funding	C-3262-1	BioExpress / GeneMate
5 mL Eppendorf Tubes, BIOPUR	14282303	Fisher Scientific	30119479	Eppendorf North America Biotools
Falcon 15 mL Conical Centrifuge Tubes	1495970C	Fisher Scientific	352097	Corning Life Sciences DI
1.0 mL 96-well deep well PP plate	1896-1000	Plate One		USA Scientific
Greiner UV-STAR® 96-well microplates, F-Bottom	655801	Greiner
500 mL Filter Unit, 0.22 um aPES	FB12566504	Fisher Scientific
Culture Tubes, Sterile	222-2393-080	CAPLUGS
Corning 384-Well Black PS Microplates, non-binding surface treated	976186	Fisher Scientific	3575	Corning Life-Sciences Plastic
Phage and Lysis Assays
Suspension Culture Plates, 96-well, clear, non-treated, sterile	25-104	Genesee Scientific
Dneasy Blood & Tissue Kit	69504	Qiagen
Manganese (II) Chloride MnCl2	M1787	Sigma-Aldrich
Chloroform	NC0629512	Fisher Scientific	288306	Sigma-Aldrich
Cotton-plugged Pasteur Pipets	136788A	Fisherbrand	63A13-678-8A	Fisher Scientific
LTS Compatible Pipet Tips, filtered	76322	VWR

### Sheet: Primers
Number Code	Sequence	Sample ID	Purpose	Additional
101	CATCAACGACggtTTTGAGGAAGTG	T7_pol_W88G_for*	T7 RNAP Q5 Mutation* Contatins Mutation		Additional
102	CGTGCAATCATCTTAGGG	T7_pol_W88G_rev	T7 RNAP Q5 Mutation (AA rev sequencing 30 - -220)
103	CAACATGGACggtCGCGGTCGTG	T7_pol_W422G_for	T7 RNAP Q5 Mutation* Contains Mutation
104	TAAGGGAACCAGATGGCC	T7_pol_W422G_rev	T7 RNAP Q5 Mutation (AA rev sequencing 375 - 125)
105	CGCTGTGCATggtGTAACTCCTG	T7_pol_W727G_for	T7 RNAP Q5 Mutation* Contains Mutation
106	CAACGCTTGCGAAGAATC	T7_pol_W727G_rev	T7 RNAP Q5 Mutation (AA rev sequencing 682 - 400)
107	CCGAGTAGACCCTTAGAGAGCATG	T7_pol_W201G_for	AA REV sequencing -150:150)
108	GCCACGAAGAaccCGCCTCGCCA	T7_pol_W201G_rev*	T7 RNAP Q5 Mutation* Contains Mutation
109	TCCTAAGCCGggtACTGGCATTA	T7_pol_W278G_for*	T7 RNAP Q5 Mutation* Contains Mutation
110	GGAACTACGCAAGGTTGG	T7_pol_W278G_rev	T7 RNAP Q5 Mutation (AA rev sequencing 225 - -10)
111	AAACACCGCAggtAAAATCAACAAG	T7_pol_W328G_for*	T7 RNAP Q5 Mutation* Contains Mutation
112	TGCGCAATGTTAATCGCT	T7_pol_W328G_rev	T7 RNAP Q5 Mutation (AA rev sequencing 275 - 25)
113	ACATGGACTGGCGCGGTC	T7_pol_W415G_for	T7 RNAP Q5 Mutation (AA forward sequencing 459 - 740)
114	TGTAAGGGAAaccGATGGCCTTATGGTTAG	T7_pol_W415G_rev*	T7 RNAP Q5 Mutation* Contains Mutation
115	AGGTTACTACggtCTGAAAATCCAC	T7_pol_W459G_for*	T7 RNAP Q5 Mutation* Contains Mutation
116	TCCTTACCGATTGGTTTAC	T7_pol_W459G_rev	T7 RNAP Q5 Mutation (AA rev sequencing 415 - 175)
117	GTGTTACTCGCAGTGTGAC	T7_pol_W620G_for	T7 RNAP Q5 Mutation (AA forward sequencing 670 - 900)
118	CGTAAGCCAGaccTTGACCAGCC	T7_pol_W620G_rev*	T7 RNAP Q5 Mutation* Contains Mutation
119	TAAGCTGATTggtGAATCTGTGAGCGTG	T7_pol_W682G_for*	T7 RNAP Q5 Mutation* Contains Mutation
120	GCCATGTATCCAGCAGCC	T7_pol_W682G_rev	T7 RNAP Q5 Mutation (AA rev sequencing 630 - 380)
121	AGAAGCCTATTCAGACGC	T7_pol_W736G_for	T7 RNAP Q5 Mutation (AA forward sequencing 787 - 1000)
122	TGTATTCCTGaccCACAGGGAAAC	T7_pol_W736G_rev*	T7 RNAP Q5 Mutation* Contains Mutation
123	ATAAGGAAGACTCTATTCATGTAGGAGTACGC	!T7_pol_W201G_FOR	T7 RNAP Q5 Mutation (AA forward sequencing 240 - 502)
124	GTATCCGCTCATGAGACAATAACCCTGAT	T7_pol_5prime_rev
125	TGGTGGCTATggtGCTAACGGTC	T7_pol_W287G_for*	T7 RNAP Q5 Mutation* Contains Mutation
126	CCAGTAATGCCAGTCCAC	T7_pol_W287G_rev	T7 RNAP Q5 Mutation (AA rev sequencing 225 - -10)
127	GAACACTggtTGGGCTGAGCAAG	T7_pol_w501g_for*	T7 RNAP Q5 Mutation* Contains Mutation
128	GAACACTTGGggtGCTGAGCAAG	T7_pol_w502g_for*	T7 RNAP Q5 Mutation* Contains Mutation
129	TCCAGTGGAGACTTAGCG	T7_pol_w501_502g_rev
130	acttcgcgttcgcgtaaCG	T7_pol_3prime_for
131	GATAATAATGGTTTCTTAGATTTCGCGGGATCGAGATCTCG	T7_pET29b_rev	PCR out pET29b backbone w/ 19 bp homology to T7 CDS
132	TTTTATTGGTGAGAATCAATGGGACGCGCCCTGTAGC	T7_pET29b_for	PCR out pET29b backbone w/ 17 bp homology to T7 CDS
133	GCTACAGGGCGCGTCCCATTGATTCTCACCAATAAAAAACG	T7_pT7911Q_rev	PCR out T7 CDS from pT7-911Q backbone
134	CGAGATCTCGATCCCGCGAAATCTAAGAAACCATTATTATC	T7_pT7911Q_for	PCR out T7 CDS from pT7-911Q backbone
135	AATGGGACGCGCCCTGTAG	T7_pET29b_bb_for
136	ATTTCGCGGGATCGAGATC	T7_pET29b_bb_rev
139	CGGTCGTGTTTACGCTGTGTCAATGTTCACCCCGCAAGGTAACGATATGACC	T7_S430P_N433T_for
140	CTCGCAGTGTGACTAAGCGTCCAGTCATGACGCTGGCTTACGGGTCC	T7_S633P_for
141	CTGGCTGATTTCTACGACCAGATCGCTGACCAGTTGCACGAGTCTC	T7_F849I_for
142	TGACATCTTAGAGTCGGACTACGCGTTCGCGTAACGCCG	T7_F880Y_for
145	ATGAGAGGATCGCATCACCATCACCATCACGGATCC	T7_5prime_His_for
146	CGGTCGTGTTTACGCTGTGCCAATGTTCACCCCGCAAGGTAACGATATGACC	T7_S430P_N433T_FOR*
147	CCCGCAAGGTAACGATATG	T7_S430P_for
148	GTGAACATTGGCACAGCGTAAAC	T7_S430P_rev*
164	atcgGGTCTCtgacatcgaactggctg	T7_BsaI_aa12_for
165	atcgGGTCTCtgctggcattttgtcc	T7_BsaI_aa852_rev
170	ATCCGGATATAGTTCCTCC	SOD_tZ_Term_3prime_rev
172	tagagtcggactAcgcgttcg	T7_TS_3prime_for
178	gctggctgctgaggtcaaag	T7_C-minus_beg_for
179	cttacgaaggtggctaccgtc	T7_C_end_rev
301	TAACGCCGGATCCTAAGC	T7_C_term_STOP_for	pET29b**
304	aaagataccaggcgtttccc	ColE1_origin-pBR322_ori_for	pB1H1 sequencing
305	gacacggaaatgttgaatactc	AmpR_beg_rev	AKŚ1200 seq
309	cagcaGAGACCcgatgcgtgttacaaccaattaacc	309_pYTK084_BsaI_T7_end_for	Creating ColE1-KanR-T7_CDS BsaI miniplasmid for mutagenizing
310	gatgtcaGAGACCcgatcaggaaagaacatgtgagc	310_pYTK084_BsaI_T7_beg_rev	Creating ColE1-KanR-T7_CDS BsaI miniplasmid for mutagenizing
334	gacatcgaactggctgctatcc	334_T7_AA13-20_for	Ligand Design CDS
335	ggatagcagccagttcgatgtc	335_T7_AA13-20_rev	Ligand Design BB
336	cgctggtgcgtactcacagtaag	336_T7_AA295-302_for	Ligand Design BB (all but 16)
337	cttactgtgagtacgcaccagcg	337_T7_AA295-302_rev	Ligand Design CDS (all but 16)
351	gagccatattcaacgggaaacg	351_KanR_5prime_for
352	gcagtttcatttgatgctcg	352_KanR_3prime_for
353	GCTAGTTATTGCTCAGCGG	353_T7_term_rev_UNIVERSAL
354	TAATACGACTCACTATAGGG	354_pT7_promoter_for_UNIVERSAL
360	gggcggccgcAAATTAATACGACTCACTATAGGGAGAtgtcgaccga	360_NotI-pT7-ITS-SalI_for	Constructing pU3H3-pT7
361	tcggtcgacaTCTCCCTATAGTGAGTCGTATTAATTTgcggccgccc	361_NotI-pT7-ITS-SalI_rev	Constructing pU3H3-pT7
362	cggactAcgcgttcgcgtaaTAGGATCTGCATCGCAGG	362_pB1H1-zif268-T7RNAP-end-for	Constructing pB1H1-T7RNAP-MT
363	aataggcgtatcacgaggc	363_pBRforEco	pB1H1 & pU3H3 sequencing
364	gcaactgactgaaatgcctc	364_CatR_for	pB1H1 sequencing
365	gaggcatttcagtcagttgc	365_CatR_rev	pB1H1 sequencing
366	ttgcggttgccataagag	366_His3_3prime_for	pU3H3 sequencing
367	attgttggaagaggactatttg	367_URA3_3prime_for	pU3H3 sequencing
368	ctcgtcaagaaggcgatag	368_NeoR-KanR_3prime_rev	pU3H3 sequencing
369	gcccagtcatagccgaatag	369_NeoR-KanR_5prime_rev	pU3H3 sequencing
370	cctcgcttatcaaccacc	370_Rep101_for	pU3H3, AKS1199/1200 sequencing
371	attctgctagaccctctg	371_pSC101_ori	pU3H3, AKS1200 sequencing
372	gctgttctggtgttgctag	372_pH3U3_misc_primer_for	pU3H3 sequencing
373	gggcggccgcAAATTAATACGACTCTCTATAGGGAGAtgtcgaccga	373_NotI-pT7_med_str-ITS-SalI_for	Ikeda 1992
374	tcggtcgacaTCTCCCTATAGAGAGTCGTATTAATTTgcggccgccc	374_NotI-pT7_med_str-ITS-SalI_rev
375	gggcggccgcAAATTAATACGACTCCCTATAGGGAGAtgtcgaccga	375_NotI-pT7_low_str-ITS-SalI_for	Ikeda 1992
376	tcggtcgacaTCTCCCTATAGGGAGTCGTATTAATTTgcggccgccc	376_NotI-pT7_low_str-ITS-SalI_rev
402	GAAATTAATACGACTCTCTATAGGG	402_pT7_med_str_for
403	GAAATTAATACGACTCCCTATAGGG	403_pT7_low_str_for
405	ctggctcaataacacgaatgGTTTTAGAGCTAGAAATAGCAAG	405_gRNA_tnaA_2
406	ACTAGTATTATACCTAGGACTGAG	406_J23119_3prime_rev
407	gcagatgtaatattcacagg	407_gBlock21-for	gBlock amplify, sequencing
408	catcttcgctatccagcagg	408_gBlock20-rev_tnaA_beg_seq-rev	#ERROR!
409	GCGGTGAAGTGACGCAATAC	409_tnaA_full_seq-rev	#ERROR!
410	CAGTTTACCGGCATCAACG	410_gBlock21-rev	#ERROR!
413	TAATAGGATCTGCATCGCAGG	413_pB1H1-2STOP_for
423	gggcggccgcAAATTAATACGACTCACTACAGGCAGAtgtcgaccga	423_NotI-pT7_1-ITS-SalI_for	Temme et al "Modular Control…" (2012)
424	tcggtcgacaTCTGCCTGTAGTGAGTCGTATTAATTTgcggccgccc	424_NotI-pT7_1-ITS-SalI_rev	Temme et al "Modular Control…" (2012)
425	gggcggccgcAAATTAATACGACTCACTAGAGAGAGAtgtcgaccga	425_NotI-pT7_2-ITS-SalI_for	Temme et al "Modular Control…" (2012)
426	tcggtcgacaTCTCTCTCTAGTGAGTCGTATTAATTTgcggccgccc	426_NotI-pT7_2-ITS-SalI_rev	Temme et al "Modular Control…" (2012)
427	gggcggccgcAAATTAATACGACTCACTAATGGGAGAtgtcgaccga	427_NotI-pT7_3-ITS-SalI_for	Temme et al "Modular Control…" (2012)
428	tcggtcgacaTCTCCCATTAGTGAGTCGTATTAATTTgcggccgccc	428_NotI-pT7_3-ITS-SalI_rev	Temme et al "Modular Control…" (2012)
429	gggcggccgcAAATTAATACGACTCACTATAGGTAGAtgtcgaccga	429_NotI-pT7_4-ITS-SalI_for	Temme et al "Modular Control…" (2012)
430	tcggtcgacaTCTACCTATAGTGAGTCGTATTAATTTgcggccgccc	430_NotI-pT7_4-ITS-SalI_rev	Temme et al "Modular Control…" (2012)
433	taataggatctgcatcgcagg	433_pB1H1-T7-STOP_for	Q5 + KLD (Remove 882-883 w/ 307/308)
434	ATTCTTCGCAAGCGTTGC	434_T7_RNAP_714_for
435	CTAGATTGAGTTAATCTCCATGTAGCG	435_pB1H1_5prime_promoter_rev
436	cacgattaacatcgctaagaacg	436_T7_RNAP_AA3_for
437	GCGTAGGGCACGTCTACAAG	437_T7_RNAP_AA179_for
438	TGCACTGATTCACGACTCCTTC	438_T7_RNAP_AA808_for
439	gggcggccgcAAATTAATACCGGTCACTATAGGGAGAtgtcgaccga	439_pT7_pCGG_ITS-SALI-for	Orthogonal Polymerase Promoter Sequence
440	tcggtcgacaTCTCCCTATAGTGACCGGTATTAATTTgcggccgccc	440_pT7_pCGG_ITS-SALI-rev	Orthogonal Polymerase Promoter Sequence
441	gggcggccgcAAATTAATACCTGACACTATAGGGAGAtgtcgaccga	441_pT7_pCTGA_ITS-SALI-for	Orthogonal Polymerase Promoter Sequence
442	tcggtcgacaTCTCCCTATAGTGTCAGGTATTAATTTgcggccgccc	442_pT7_pCTGA_ITS-SALI-rev	Orthogonal Polymerase Promoter Sequence
447	gggcggccgcAAATTAATAACCCACACTATAGGGAGAtgtcgaccga	447_pT7_pN4_ITS-SALI-for	Orthogonal Polymerase Promoter Sequence
448	tcggtcgacaTCTCCCTATAGTGTGGGTTATTAATTTgcggccgccc	448_pT7_pN4_ITS-SALI-rev	Orthogonal Polymerase Promoter Sequence
452	TGAGACCgaaagtgaaacgtgatttc	452_pYTK047_sfGFP_Dropout_for
453	TGAGACCtataaacgcagaaaggc	453_pYTK047_sfGFP_Dropout_rev
454	cactttcGGTCTCAcgaagaatctctccagtcttcttatc	454_T7_RNAP-727-lib_rev
455	gtttataGGTCTCAcgctgaccagttgcacg	455_T7_RNAP-727-lib_for
456	GCATCGGGTCTCAttcgcaagcgttgcgctGBNcatggtgtaactcctgatggtttccctGBNtggNDTgaatacaagaagcctattcagacgcgcttgaacctgatgttcctcggtcagttccgcttacagcctaccattaacaccaacaaagatagcgagat	456_T7_TS2_727_(725-760)_ULTRAMER_lib_for
457	GCATCGGGTCTCAttcgcaagcgttgcgctGBNcatggtgtaactcctgatggtttccctGBNtggcaagaatacaagaagcctattcagacgcgcttgaacctgatgttcctcggtcagttccgcttacagcctaccattaacaccaacaaagatagcgagat	457_T7_TS2_727_(725-760)_Q737_Ultramer_lib_for
459	GCATCGGGTCTCAagattgatgcacacaaacaggagtctggtVTAgctcctMRNNDTgtacacRSYVRKgacggtagccaccttcgtaagactgtagtgtgggcacacgagaagtacggaatcgaatcttttgcactgattcacgactccttcggtaccattccggctgacgctgcgaacctgttcaaagcagtgcgc	459_T7_TS2_727_(770-835)_Ultramer_lib_for
463	GCTACGGGTCTCAatctcgctatctttgttggtgttaatggtaggctgtaagcgg	463_T7_TS2_727_(725-760)_ult_rev
464	GCTACGGGTCTCAagcgatctggtcgtaAHNatcagccagtacatcacaagactcatatgtgtcaaccatagtttcgcgcactgctttgaacaggttcgcagcgtcagccggaatggtaccgaagga	464_T7_TS2_727_(855-825)_Ultramer_lib_rev
471	gttcagagttctacagtccgacgatcgagagattcttcgcaagcgttgcg	T7_W727G_Lib_Deep_Seq_for2 (692-850)	Illumina 416 BP Amplicon (w/out Adapter)
472	ccttggcacccgagaattccagtgcaactggtcagcgatctgg	T7_W727G_Lib_Deep_Seq_rev2 (692-850)
473	ttcgcctttacgcatagctgtttcctgtgtgaaattgttatc	473_pH3U3-pT7-BB_REV
474	gtgggcctttctgcgctcgagctaaattgtaagcgttaatattttg	474_pH3U3-pT7-BB_FOR
475	atgcgtaaaggcgaagagctgttc	475_sfGFP_for
476	CGCAGAAAGGCCCACCC	476_sfGFP_rev
477	AAGAGGAGAAATACTAGATGAGCAAAGGCGAAGAGCTGTTCACTGGTGTCGTCCC	477_sfGFP_max_xlation_for
478	TCTCTAGTAGCTAATCTCCCTATAGTGAGTCGTATTAATTTGCGGCCGCCCGGGTG	478_pT7-STR_sfGFP_max_x-lation_rev
479	TCTCTAGTAGCTAATCTCCCTATAGGGAGTCGTATTAATTTGCGGCCGCCCGGGTG	479_pT7-WK_sfGFP_max_x-lation_rev
480	CTCTAGTAGCTAAGGTCGACACAACATACGAGCCGGAAGCATAAAGTG	480_pLac_sfGFP_max_x-lation_rev
481	TCTCTAGTAGCTAAGGTCGACACAACATACGAGCCGGAAGCATAAAGTG	481_pLac_sfGFP_max_x-lation_rev
701	acctactgagcacggatctgaaagaggagaaaggatctatggcg	601_mRFP1-FOR
702	ttaagcaccggtggagtgacgaccttcagcacgttcg	602-mRFP1-REV
703	ggtcgtcactccaccggtgcttaatgaccaggcatcaaataaaacgaaaggctcagtcg	603-pH3U3-term_for
704	cctctttcagatccgtgctcagtaTCTCCCTATAGTGAGTCGTATTAATTTgcggccgcc	604-pT7-STR-pro_rev
705	cctctttcagatccgtgctcagtaggtcgacacaacatacgagccggaagcataaagtg	605-pZif269-pro_rev
706	ATGTAGAAGTTCAAAAGAAAGTACTACTACTCTGTATGGTTG	706_GA_RBD_Lib1-Cass3-REV
709	ccaaaaaaacgggtatggagaTCTCCCTATAGTGAGTCGTATTAATTTgcggcc	709_pZB260-Lysin_Cloning (rev)
710	ggctgttttggcggatgagagCGCGCTTAATGCGCCGCTACAGG	710_pZB260-Lysin_Cloning (for)
711	GCGATGTTAATCGTGTTCATGACCTTTCTCCTCTTTAAGAGCTCG	711_pBAD_RBS_rev (overlap w/ p436)
712	ggagattaactcaatctaggacaaatccgccgggag	712_pBAD_araC_for (overlap w/ p435)
	gttcagagttctacagtccgacgatc	PCR_1_Inner_FWD	From Medina-Cucurella & Whitehead Table 1, Characterizing PPI Using Deep Seq Coupled to YSD
	ccttggcacccgagaattcca	PCR_1_Inner_Rev	From Medina-Cucurella & Whitehead Table 1, Characterizing PPI Using Deep Seq Coupled to YSD
	aatgatacggcgaccaccgagatctacacgttcagagttctacagtccgacgatc	PCR_2_Illumina_Adapter_Barcode_FWD	From Medina-Cucurella & Whitehead Table 1, Characterizing PPI Using Deep Seq Coupled to YSD
	caagcagaagacggcatacgagatnnnnnngtgactggagttccttggcacccgagaattcca	PCR_2_Illumina_Adapter_Rev	From Medina-Cucurella & Whitehead Table 1, Characterizing PPI Using Deep Seq Coupled to YSD
MN176	GCGCGCTTTCTAATACGACTCACTATAGGGTGACGCGACCGAAATGGTGAAGGACGGGTCCAGTGCTTCGGCACTGTTGAGTAGAGTGTGAGCTCCGTAACTGGTCGCGTC	IVT Spinach Oligo Fwd	From Cox et al: Spinach genelet used in Figures 1-4. Anneals with IVT Spinach Oligo Rev to produce the double-stranded oligo substrate for Cas9 nucleases for the spinach IVT assay
MN177	GACGCGACCAGTTACGGAGCTCACACTCTACTCAACAGTGCCGAAGCACTGGACCCGTCCTTCACCATTTCGGTCGCGTCACCCTATAGTGAGTCGTATTAGAAAGCGCGC	IVT Spinach Oligo Rev	From Cox et al: Spinach genelet used in Figures 1-4. Anneals with IVT Spinach Oligo Fwd to produce the double-stranded oligo substrate for Cas9 nucleases for the spinach IVT assay
MN178	GCGCGCTTTCTAATACGACTCACTATAG	IVT spinach for
MN179	GACGCGACCAGTTACGGAGCTC	IVT spinach rev
MN183	GAAATTAATACGACTCACTATAGGG	T7 Fwd
MN185	agtcttccttatgccccgaagaccacgcctc	T7_pol_W204G_for	T7 pol Trp204 to Gly Quikchange primer
MN186	gaggcgtggtcttcggggcataaggaagact	T7_pol_W204G_rev	T7 pol Trp204 to Gly Quikchange primer
MN187	atgaacacgattaacatcgctaagaacgacttc	T7 pol seq for	To confirm W204G mutation via sequencing (Forward Sequencing AA Residues 20-300)
MN188	gttaatcgctttgtacacctcaggcatgtaaac	T7 pol seq middle rev	To confirm W204G mutation via sequencing (Reverse Sequencing AA Residues 1-278)
MN189	ttacgcgaacgcgaagtccgactc	T7 pol seq end rev	To confirm W204G mutation via sequencing (Reverse Sequencing AA Residues 570 - 830)
P_putida_1	caca tctaga AAGCTT CGCAGTAAGAGAGGAATGTA ATG GGCaacacgattaacatcgc	5' XbaI HindIII rbsV2Tc ATG RNAP/LARP
P_putida_2	gagaga CTCGAG ctattacgcgaacgcgtag	3' XhoI RNAP/LARP
P_putida_3	gagaga GGATCC tgtacacccgggcggc	5' BamHI T7-GFP
P_putida_4	gagaga CTCGAG cgcagaaaggccc	3' XhoI T7-GFP
					From Medina-Cucurella & Whitehead Table 1, Characterizing PPI Using Deep Seq Coupled to YSD

### Sheet: gBlocks
Number Code	Sequence	Sample ID	Purpose	Cloning
17	TCGCGCGTTTCGGTGATGACGGTGAAAACCTCTGACACATGCAGCTCCCGGAGACGGTCACAGCTTGTCTGTAAGCGGATGCCGGGAGCAGACAAGCCCGTCAGGGCGCGTCAGCGGGTGTTGGCGGGTGTCGGGGCTGGCTTAACTATGCGGCATCAGAGCAGATTGTACTGAGAGTGCACCATATGCGGTGTGAAATACCGCACAGATGCGTAAGGAGAAAATACCGCATCAGGCGCCATTCGCCATTCAGGCTGCGCAACTGTTGGGAAGGGCGATCGGTGCGGGCCTCTTCGCTATTACGCCAGCTGGCGAAAGGGGGATGTGCTGCAAGGCGATTAAGTTGGGTAACGCCAGGGTTTTCCCAGTCACGACGTTGTAAAACGACGGCCAGAGAAT…	gPlasmid_Insert_pT7_F30-8Peppers_SOD-tZ-term_pGal1-BsaI-ADH1t	GenScript Plasmid KanR (pT7_F30-8Peppers_SOD-tZ	Amplify with primers 354 & 170 for pT7-F30-8Peppers
21	gcagatgtaatattcacagggatcactgtaattaaaataaatgaaggattatgtaattagctgacctaaGGAAGAGATTGGCGTTGTCTGCCAGCAGGCGGGCGGTCACGCGGCATTCGTTGATGCCGGTAAACTG	21_Ecoli_del-tnaA-large-BL21	tnaA-AA1-AA300? removal (BL21, W, K-12)	Amplify with primers 407 & 410
25	cggtgttactcgcagtgtgactaagAGCCcagtcatgacgctggcttacgggtccaaagagttcggcttccgtcaacaagtgctggaagataccattcagccagctattgattccggcaagggtctgatgttcactcagccgaatcaggctgctggatacatggctaagctgattTGGgaatctgtgagcgtgacggtggtagctgcggttgaagcaatgaacTGGcttaagtctgctgctaagctgctggctgctgaggtcaaagataagaagactggagagattcttcgcaagcgttg	25_TS2-MID-R632S	Insert R632S into T7 RNAP TS sequence	Amplify T7 containing sequence with primers 434 & 163, Gibson Assemble
26	cggtgttactcgcagtgtgactaagAGCCcagtcatgacgctggctGCCgggtccaaagagttcggcttccgtcaacaagtgctggaagataccattcagccagctattgattccggcaagggtctgatgttcactcagccgaatcaggctgctggatacatggctaagctgattTGGgaatctgtgagcgtgacggtggtagctgcggttgaagcaatgaacTGGcttaagtctgctgctaagctgctggctgctgaggtcaaagataagaagactggagagattcttcgcaagcgttg	26_TS2-MID-R632S; Y639A	Insert R632S/Y639A into T7 RNAP TS sequence	Amplify T7 containing sequence with primers 434 & 163, Gibson Assemble
30	ggagattaactcaatctagctagagaggctttacactttatgcttccggctcgtataatgtgtggaattgtgagcggataacaatttcacacaggaaacagctatgaccatgattacggattcactggaactctagaccaaagagaggacacaGtgaacacgattaacatcgctaagaacgacttctctgacaaGAGACCtaccgactctgatacggcacttagctggtaataatGGTCTCtcagcacttccggctaaaggtaacttgaacctccgtgacatcttagagtcggactAcgcgttc	30_lacUV5-T7_RNAP-MT-GTG	insert GTG into pZB501	Amplify pZB501 with primers 172 & 435, Gibson Assemble
31	ggagattaactcaatctagctagagaggctttacactttatgcttccggctcgtataatgtgtggaattgtgagcggataacaatttcacacaggaaacagctatgaccatgattacggattcactggaactctagaccaaagagaggacacaATGTTGTTTATCAAGCCTGCGGATCTCCGCGAAATTGTGACTTTTCCGCTATTTAGCGATCTTGTTCAGTGTGGCTTTCCTTCACCGGCAGCAGATTACGTTGAACAGCGCATCGATCTGGGTGGCaacacgattaacatcgctaag	31_lacUV5-T7_RNAP-MT-N_Degron	Insert N_Degron into pZB501	Amplify pZB501 with primers 436 & 435, Gibson Assemble
32	ggagattaactcaatctagctagagaggctttacactttatgcttccggctcgtataatgtgtggaattgtgagcggataacaatttcacacaggaaacagctatgaccatgattacggattcactggaactctagaccaaagagaggacacaGTGTTGTTTATCAAGCCTGCGGATCTCCGCGAAATTGTGACTTTTCCGCTATTTAGCGATCTTGTTCAGTGTGGCTTTCCTTCACCGGCAGCAGATTACGTTGAACAGCGCATCGATCTGGGTGGCaacacgattaacatcgctaag	32_lacUV5-T7_RNAP-MT-GTG-N_Degron	insert N_Degron &GTG into pZB501	Amplify pZB501 with primers 436 & 435, Gibson Assemble
54	CGGGTCTCAttcgcaagcgttgcgctGTGcatGGTgtaactcctgatggtttccctGTGtggGTGgaatacaagaagcctattcagacgcgcttgaacctgatgttcctcggtcagttccgcttacagcctaccattaacaccaacaaagatagcgagattgatgcacacaaacaggagtctggtATTgctcctCATTTTgtacacGCGCATgacggtagccaccttcgtaagactgtagtgtgggcacacgagaagtacggaatcgaatcttttgcactgattcacgactccttcggtaccattccggctgacgctgcgaacctgttcaaagcagtgcgcgaaactatggttgacacatatgagtcttgtgatgtactggctgatCTGtacgaccaga…	(Q737V, N781H, S785A, Q786H, F845L)	LARP-V1-9	BsaI cloning into pZB558
55	CGGGTCTCAttcgcaagcgttgcgctGTGcatGGTgtaactcctgatggtttccctGTGtggATTgaatacaagaagcctattcagacgcgcttgaacctgatgttcctcggtcagttccgcttacagcctaccattaacaccaacaaagatagcgagattgatgcacacaaacaggagtctggtATTgctcctAGCTTTgtacacGCGCATgacggtagccaccttcgtaagactgtagtgtgggcacacgagaagtacggaatcgaatcttttgcactgattcacgactccttcggtaccattccggctgacgctgcgaacctgttcaaagcagtgcgcgaaactatggttgacacatatgagtcttgtgatgtactggctgatCTGtacgaccaga…	(Q737I, N781S, S785A, Q786H, F845L)	LARP-V1-13	BsaI cloning into pZB558
56	CGGGTCTCAttcgcaagcgttgcgctGTGcatGGTgtaactcctgatggtttccctGTGtggCATgaatacaagaagcctattcagacgcgcttgaacctgatgttcctcggtcagttccgcttacagcctaccattaacaccaacaaagatagcgagattgatgcacacaaacaggagtctggtATTgctcctAGCTTTgtacacGCGCATgacggtagccaccttcgtaagactgtagtgtgggcacacgagaagtacggaatcgaatcttttgcactgattcacgactccttcggtaccattccggctgacgctgcgaacctgttcaaagcagtgcgcgaaactatggttgacacatatgagtcttgtgatgtactggctgatCTGtacgaccaga…	(Q737H, N781S, S785A, Q786H, F845L)	LARP-V1-14	BsaI cloning into pZB558
57	CGGGTCTCAttcgcaagcgttgcgctGTGcatGGTgtaactcctgatggtttccctGTGtggCAGgaatacaagaagcctattcagacgcgcttgaacctgatgttcctcggtcagttccgcttacagcctaccattaacaccaacaaagatagcgagattgatgcacacaaacaggagtctggtATTgctcctAGCTTTgtacacGCGCATgacggtagccaccttcgtaagactgtagtgtgggcacacgagaagtacggaatcgaatcttttgcactgattcacgactccttcggtaccattccggctgacgctgcgaacctgttcaaagcagtgcgcgaaactatggttgacacatatgagtcttgtgatgtactggctgatCTGtacgaccaga…	(N781S, S785A, Q786H, F845L)	LARP-V1-15	BsaI cloning into pZB558
58	CGGGTCTCAttcgcaagcgttgcgctGTGcatGGTgtaactcctgatggtttccctGTGtggCTGgaatacaagaagcctattcagacgcgcttgaacctgatgttcctcggtcagttccgcttacagcctaccattaacaccaacaaagatagcgagattgatgcacacaaacaggagtctggtATTgctcctAACTATgtacacGCGCATgacggtagccaccttcgtaagactgtagtgtgggcacacgagaagtacggaatcgaatcttttgcactgattcacgactccttcggtaccattccggctgacgctgcgaacctgttcaaagcagtgcgcgaaactatggttgacacatatgagtcttgtgatgtactggctgatCTGtacgaccaga…	(Q737L, F782Y, S785A, Q786H, F845L)	LARP-V1-16	BsaI cloning into pZB558
59	CGGGTCTCAttcgcaagcgttgcgctGTGcatGGTgtaactcctgatggtttccctGTGtggCTGgaatacaagaagcctattcagacgcgcttgaacctgatgttcctcggtcagttccgcttacagcctaccattaacaccaacaaagatagcgagattgatgcacacaaacaggagtctggtGTGgctcctAACTTTgtacacGCGCATgacggtagccaccttcgtaagactgtagtgtgggcacacgagaagtacggaatcgaatcttttgcactgattcacgactccttcggtaccattccggctgacgctgcgaacctgttcaaagcagtgcgcgaaactatggttgacacatatgagtcttgtgatgtactggctgatCTGtacgaccaga…	(Q737L, I778V, S785A, Q786H, F845L)	LARP-V1-17	BsaI cloning into pZB558
60	CGGGTCTCAttcgcaagcgttgcgctGTGcatGGTgtaactcctgatggtttccctGTGtggTGCgaatacaagaagcctattcagacgcgcttgaacctgatgttcctcggtcagttccgcttacagcctaccattaacaccaacaaagatagcgagattgatgcacacaaacaggagtctggtATTgctcctAACTTTgtacacGCGCATgacggtagccaccttcgtaagactgtagtgtgggcacacgagaagtacggaatcgaatcttttgcactgattcacgactccttcggtaccattccggctgacgctgcgaacctgttcaaagcagtgcgcgaaactatggttgacacatatgagtcttgtgatgtactggctgatCTGtacgaccaga…	(Q737C, S785A, Q786H, F845L)	LARP-V1-18	BsaI cloning into pZB558
68	tcagacaaaaatcaggcgagtgGGTCTCAtctccatacccgtttttttgggctagcGAATTAAAGAGGAGAAAGGTCAtgggtcagaaagcatttaaacataaggaaaacctatgttccgattcacagagatcgaaaagactctatgtatggatcgcactcgcgattgtgctgtccgatttcacgtctatcttcagtcattggatttggggtcttctgatcctcattctccggactttgatggacttgcctaccttcgtgatgaatgtttaataaGCTTggctgttttggcggatgagag	KU1	Lysin 8	BsaI cut, Gibson Assemble into pZB622 cut by EcoRI & HindIII or pZB260 amplified with primers 709, 710
75	CGGGTCTCAttcgcaagcgttgcgctGTGcatGGTgtaactcctgatggtttccctGTGTGGCTGgaatacaagaagcctattAAAacgcgcGTGCATATTatgttcctcggtcagttcGAAATGcagcctaccattaacaccaacaaagatagcgagattgatgcaCGCaaacaggagtctggtATTgctcctAGCTTTgtacacGCGCATgacggtagccaccttcgtaagactgtagtgTGGgcacacgagaagtacggaatcgaatcttttgcactgattcacgactccttcggtaccattccggctgacgctgcgaacctgttcaaagcagtgcgcgaaactatggttgacacatatgagtcttgtgatgtactggctgatCTGtacgaccagA…	LARP-I-pCGG	LARP-I-pCGG	BsaI cloning into pZB558
77	CGGGTCTCAttcgcaagcgttgcgctGTGcatGGTgtaactcctgatggtttccctGTGTGGCTGgaatacaagaagcctattAAAacgcgcATTAGCATTatgttcctcggtcagttcACCttaAAAcctaccattaacaccaacaaagatagcgagattgatgcaCGCaaacagGTGtctggtATTgctcctAGCTTTgtacacGCGCATgacggtagccaccttcgtaagactgtagtgTGGgcacacgagaagtacggaatcgaatcttttgcactgattcacgactccttcggtaccattccggctgacgctgcgaacctgttcaaagcagtgcgcgaaactatggttgacacatatgagtcttgtgatgtactggctgatCTGtacgaccagA…	LARP-I-pCTGA	LARP-I-pCTGA	BsaI cloning into pZB558
81	CGGGTCTCAttcgcaagcgttgcgctGTGcatGGTgtaactcctgatggtttccctGTGTGGCTGgaatacaagaagcctattcagacgcgcATTGATTGCGTGATTctcggtACCCGCcgcATGGCGCTGaccattaacaccaacaaagatagcgagattAACgcaCGCaaacagGTGtctggtATTgctcctAGCTTTgtacacGCGCATgacggtagccaccttcgtaagactgtagtgTGGgcacacgagaagtacggaatcgaatcttttgcactgattcacgactccttcggtaccattccggctgacgctgcgaacctgttcaaagcagtgcgcgaaactatggttgacacatatgagtcttgtgatgtactggctgatCTGtacgaccagA…	LARP-I-pN4	LARP-I-pN4	BsaI cloning into pZB558
84	CGGGTCTCAttcgcaagcgttgcgctgtgcatGGTgtaactcctgatggtttccctgtgtggGTGgaatacaagaagcctattcagacgcgcttgaacctgatgttcctcggtcagttccgcttacagcctaccattaacaccaacaaagatagcgagattgatgcacacaaacaggagtctggtatcgctcctaactttgtacacGCGCATgacggtagccaccttcgtaagactgtagtgtgggcacacgagaagtacggaatcgaatcttttgcactgattcacgactccttcggtaccattccggctgacgctgcgaacctgttcaaagcagtgcgcgaaactatggttgacacatatgagtcttgtgatgtactggctgatttctacgaccaga…	T7_W727_Q737V_S785A_Q786H	LARP-V1-1	BsaI cloning into pZB558
88	CGGGTCTCAttcgcaagcgttgcgctgtgcatGGTgtaactcctgatggtttccctgtgtggCTGgaatacaagaagcctattcagacgcgcttgaacctgatgttcctcggtcagttccgcttacagcctaccattaacaccaacaaagatagcgagattgatgcacacaaacaggagtctggtatcgctcctaactttgtacacGCGCATgacggtagccaccttcgtaagactgtagtgtgggcacacgagaagtacggaatcgaatcttttgcactgattcacgactccttcggtaccattccggctgacgctgcgaacctgttcaaagcagtgcgcgaaactatggttgacacatatgagtcttgtgatgtactggctgatTATtacgaccaga…	T7_W727_Q737L_S785A_Q786H_F845Y	LARP-V1-2	BsaI cloning into pZB558
92	CGGGTCTCAttcgcaagcgttgcgctgtgcatGGTgtaactcctgatggtttccctgtgtggTGCgaatacaagaagcctattcagacgcgcttgaacctgatgttcctcggtcagttccgcttacagcctaccattaacaccaacaaagatagcgagattgatgcacacaaacaggagtctggtCTGgctcctaactttgtacacGCGCATgacggtagccaccttcgtaagactgtagtgtgggcacacgagaagtacggaatcgaatcttttgcactgattcacgactccttcggtaccattccggctgacgctgcgaacctgttcaaagcagtgcgcgaaactatggttgacacatatgagtcttgtgatgtactggctgatCTGtacgaccaga…	T7_W727_Q737C_I778L_S785A_Q786H_F845L	LARP-V1-3	BsaI cloning into pZB558
95	CGGGTCTCAttcgcaagcgttgcgctgtgcatGGTgtaactcctgatggtttccctgtgtggTGCgaatacaagaagcctattcagacgcgcttgaacctgatgttcctcggtcagttccgcttacagcctaccattaacaccaacaaagatagcgagattgatgcacacaaacaggagtctggtatcgctcctaactttgtacacGCGCATgacggtagccaccttcgtaagactgtagtgtgggcacacgagaagtacggaatcgaatcttttgcactgattcacgactccttcggtaccattccggctgacgctgcgaacctgttcaaagcagtgcgcgaaactatggttgacacatatgagtcttgtgatgtactggctgatTATtacgaccaga…	T7_W727_Q737C_S785A_Q786H_F845Y	LARP-V1-4	BsaI cloning into pZB558
96	CGGGTCTCAttcgcaagcgttgcgctgtgcatGGTgtaactcctgatggtttccctgtgtggTGCgaatacaagaagcctattcagacgcgcttgaacctgatgttcctcggtcagttccgcttacagcctaccattaacaccaacaaagatagcgagattgatgcacacaaacaggagtctggtCTGgctcctaactttgtacacGCGCATgacggtagccaccttcgtaagactgtagtgtgggcacacgagaagtacggaatcgaatcttttgcactgattcacgactccttcggtaccattccggctgacgctgcgaacctgttcaaagcagtgcgcgaaactatggttgacacatatgagtcttgtgatgtactggctgatttctacgaccaga…	T7_W727_Q737C_I778L_S785A_Q786H	LARP-I-5-CHO	BsaI cloning into pZB558
99	CGGGTCTCAttcgcaagcgttgcgctgtgcatGGTgtaactcctgatggtttccctgtgtggCTGgaatacaagaagcctattcagacgcgcttgaacctgatgttcctcggtcagttccgcttacagcctaccattaacaccaacaaagatagcgagattgatgcacacaaacaggagtctggtatcgctcctAGCtttgtacacGCGCATgacggtagccaccttcgtaagactgtagtgtgggcacacgagaagtacggaatcgaatcttttgcactgattcacgactccttcggtaccattccggctgacgctgcgaacctgttcaaagcagtgcgcgaaactatggttgacacatatgagtcttgtgatgtactggctgatttctacgaccaga…	T7_W727_Q737L_N781S_S785A_Q786H	LARP-V1-5	BsaI cloning into pZB558
101	CGGGTCTCAttcgcaagcgttgcgctgtgcatGGTgtaactcctgatggtttccctgtgtggCTGgaatacaagaagcctattcagacgcgcttgaacctgatgttcctcggtcagttccgcttacagcctaccattaacaccaacaaagatagcgagattgatgcacacaaacaggagtctggtatcgctcctAGCtttgtacacGCGCATgacggtagccaccttcgtaagactgtagtgtgggcacacgagaagtacggaatcgaatcttttgcactgattcacgactccttcggtaccattccggctgacgctgcgaacctgttcaaagcagtgcgcgaaactatggttgacacatatgagtcttgtgatgtactggctgatCTGtacgaccaga…	T7_W727_Q737L_N781S_S785A_Q786H_F845L	LARP-I	BsaI cloning into pZB558
102	CGGGTCTCAttcgcaagcgttgcgctgtgcatGGTgtaactcctgatggtttccctgtgtggCTGgaatacaagaagcctattcagacgcgcttgaacctgatgttcctcggtcagttccgcttacagcctaccattaacaccaacaaagatagcgagattgatgcacacaaacaggagtctggtatcgctcctCATtttgtacacGCGCATgacggtagccaccttcgtaagactgtagtgtgggcacacgagaagtacggaatcgaatcttttgcactgattcacgactccttcggtaccattccggctgacgctgcgaacctgttcaaagcagtgcgcgaaactatggttgacacatatgagtcttgtgatgtactggctgatCTGtacgaccaga…	T7_W727_Q737L_N781H_S785A_Q786H_F845L	LARP-V1-6	BsaI cloning into pZB558
106	CGGGTCTCAttcgcaagcgttgcgctgtgcatGGTgtaactcctgatggtttccctgtgtggCTGgaatacaagaagcctattcagacgcgcttgaacctgatgttcctcggtcagttccgcttacagcctaccattaacaccaacaaagatagcgagattgatgcacacaaacaggagtctggtatcgctcctaactttgtacacGCGCATgacggtagccaccttcgtaagactgtagtgtgggcacacgagaagtacggaatcgaatcttttgcactgattcacgactccttcggtaccattccggctgacgctgcgaacctgttcaaagcagtgcgcgaaactatggttgacacatatgagtcttgtgatgtactggctgatCTGtacgaccaga…	T7_W727_Q737L_S785A_Q786H_F845L	LARP-V1-10	BsaI cloning into pZB558
112	CGGGTCTCAttcgcaagcgttgcgctgtgcatGGTgtaactcctgatggtttccctgtgtggTGCgaatacaagaagcctattcagacgcgcttgaacctgatgttcctcggtcagttccgcttacagcctaccattaacaccaacaaagatagcgagattgatgcacacaaacaggagtctggtatcgctcctaactttgtacacGCGCATgacggtagccaccttcgtaagactgtagtgtgggcacacgagaagtacggaatcgaatcttttgcactgattcacgactccttcggtaccattccggctgacgctgcgaacctgttcaaagcagtgcgcgaaactatggttgacacatatgagtcttgtgatgtactggctgatttctacgaccaga…	T7_W727_Q737C_S785A_Q786H	LARP-V1-11	BsaI cloning into pZB558
113	CGGGTCTCAttcgcaagcgttgcgctgtgcatGGTgtaactcctgatggtttccctgtgtggTGCgaatacaagaagcctattcagacgcgcttgaacctgatgttcctcggtcagttccgcttacagcctaccattaacaccaacaaagatagcgagattgatgcacacaaacaggagtctggtatcgctcctaactttgtacacGCGCATgacggtagccaccttcgtaagactgtagtgtgggcacacgagaagtacggaatcgaatcttttgcactgattcacgactccttcggtaccattccggctgacgctgcgaacctgttcaaagcagtgcgcgaaactatggttgacacatatgagtcttgtgatgtactggctgatTGCtacgaccaga…	T7_W727_Q737C_S785A_Q786H_F845C	LARP-V1-7	BsaI cloning into pZB558
114	CGGGTCTCAttcgcaagcgttgcgctgtgcatGGTgtaactcctgatggtttccctgtgtggTTTgaatacaagaagcctattcagacgcgcttgaacctgatgttcctcggtcagttccgcttacagcctaccattaacaccaacaaagatagcgagattgatgcacacaaacaggagtctggtatcgctcctaactttgtacacGCGCATgacggtagccaccttcgtaagactgtagtgtgggcacacgagaagtacggaatcgaatcttttgcactgattcacgactccttcggtaccattccggctgacgctgcgaacctgttcaaagcagtgcgcgaaactatggttgacacatatgagtcttgtgatgtactggctgatCTGtacgaccaga…	T7_W727_Q737F_S785A_Q786H_F845L	LARP-V1-12	BsaI cloning into pZB558
117	CGGGTCTCAttcgcaagcgttgcgctgtgcatGGTgtaactcctgatggtttccctgtgtggCTGgaatacaagaagcctattcagacgcgcttgaacctgatgttcctcggtcagttccgcttacagcctaccattaacaccaacaaagatagcgagattgatgcacacaaacaggagtctggtatcgctcctCATtttgtacacGCGCATgacggtagccaccttcgtaagactgtagtgtgggcacacgagaagtacggaatcgaatcttttgcactgattcacgactccttcggtaccattccggctgacgctgcgaacctgttcaaagcagtgcgcgaaactatggttgacacatatgagtcttgtgatgtactggctgatttctacgaccaga…	T7_W727_Q737L_N781H_S785A_Q786H	LARP-V1-8	BsaI cloning into pZB558

### Sheet: Full Plasmid Sequences
DNA Sequences
pZB030	CGGAAACCGAAGACCATTCATGTTGTTGCTCAGGTCGCAGACGTTTTGCAGCAGCAGTCGCTTCACGTTCGCTCGCGTATCGGTGATTCATTCTGCTAACCAGTAAGGCAACCCCGCCAGCCTAGCCGGGTCCTCAACGACAGGAGCACGATCATGCGCACCCGTGGGGCCGCCATGCCGGCGATAATGGCCTGCTTCTCGCCGAAACGTTTGGTGGCGGGACCAGTGACGAAGGCTTGAGCGAGGGCGTGCAAGATTCCGAATACCGCAAGCGACAGGCCGATCATCGTCGCGCTCCAGCGAAAGCGGTCCTCGCCGAAAATGACCCAGAGCGCTGCCGGCACCTGTCCTACGAGTTGCATGATAAAGAAGACAGTCATAAGTGCGGCGACGATAGTC…
pZB513	aaaaaaatattgacaacataaaaaactttgtgttatacttgtaacgctacatggagattaactcaatctagctagagaggctttacactttatgcttccggctcgtataatgtgtggaattgtgagcggataacaatttcacacaggaaacagctatgaccatgattacggattcactggaactctagaccaaagagaggacacaGTGTTGTTTATCAAGCCTGCGGATCTCCGCGAAATTGTGACTTTTCCGCTATTTAGCGATCTTGTTCAGTGTGGCTTTCCTTCACCGGCAGCAGATTACGTTGAACAGCGCATCGATCTGGGTGGCaacacgattaacatcgctaagaacgacttctctgacatcgaactggctgctatcccgttcaacactct…
pZB578	aaaaaaatattgacaacataaaaaactttgtgttatacttgtaacgctacatggagattaactcaatctagctagagaggctttacactttatgcttccggctcgtataatgtgtggaattgtgagcggataacaatttcacacaggaaacagctatgaccatgattacggattcactggaactctagaccaaagagaggacacaGTGTTGTTTATCAAGCCTGCGGATCTCCGCGAAATTGTGACTTTTCCGCTATTTAGCGATCTTGTTCAGTGTGGCTTTCCTTCACCGGCAGCAGATTACGTTGAACAGCGCATCGATCTGGGTGGCAACACGATTAACATCGCTAAGAACGACTTCTCTGACATCGAACTGGCTGCTATCCCGTTCAACACTCT…
pZB260	gtttatattcaagtggttataatttatagaataaagaaagaataaaaaaagataaaaagaatagatcccagccctgtgtataactcactactttagtcagttccgcagtattacaaaaggatgtcgcaaacgctgtttgctcctctacaaaacagaccttaaaaccctaaaggcttaagtagcaccctcgcaagctcgggcaaatcgctgaatattccttttgtctccgaccatcaggcacctgagtcgctgtctttttcgtgacattcagttcgctgcgctcacggctctggcagtgaatgggggtaaatggcactacaggcgccttttatggattcatgcaaggaaactacccataatacaagaaaagcccgtcacgggcttctcagggcgttttat…
pZB604	gtttatattcaagtggttataatttatagaataaagaaagaataaaaaaagataaaaagaatagatcccagccctgtgtataactcactactttagtcagttccgcagtattacaaaaggatgtcgcaaacgctgtttgctcctctacaaaacagaccttaaaaccctaaaggcttaagtagcaccctcgcaagctcgggcaaatcgctgaatattccttttgtctccgaccatcaggcacctgagtcgctgtctttttcgtgacattcagttcgctgcgctcacggctctggcagtgaatgggggtaaatggcactacaggcgccttttatggattcatgcaaggaaactacccataatacaagaaaagcccgtcacgggcttctcagggcgttttat…
pZB573	aaaaaaatattgacaacataaaaaactttgtgttatacttgtaacgctacatggagattaactcaatctagctagagaggctttacactttatgcttccggctcgtataatgtgtggaattgtgagcggataacaatttcacacaggaaacagctatgaccatgattacggattcactggaactctagaccaaagagaggacacagtgttgtttatcaagcctgcggatctccgcgaaattgtgacttttccgctatttagcgatcttgttcagtgtggctttccttcaccggcagcagattacgttgaacagcgcatcgatctgggtggcaacacgattaacatcgctaagaacgacttctctgacatcgaactggctgctatcccgttcaacactct…
pZB648	AAAAAAACCACCGCTACCAGCGGTGGTTTGTTTGCCGGATCAAGAGCTACCAACTCTTTTTCCGAAGGTAACTGGCTTCAGCAGAGCGCAGATACCAAATACTGTCCTTCTAGTGTAGCCGTAGTTAGGCCACCACTTCAAGAACTCTGTAGCACCGCCTACATACCTCGCTCTGCTAATCCTGTTACCAGTGGCTGCTGCCAGTGGCGATAAGTCGTGTCTTACCGGGTTGGACTCAAGACGATAGTTACCGGATAAGGCGCAGCGGTCGGGCTGAACGGGGGGTTCGTGCACACAGCCCAGCTTGGAGCGAACGACCTACACCGAACTGAGATACCTACAGCGTGAGCTATGAGAAAGCGCCACGCTTCCCGAAGGGAGAAAGGCGGACAGGTATCC…
pZB641	gtttatattcaagtggttataatttatagaataaagaaagaataaaaaaagataaaaagaatagatcccagccctgtgtataactcactactttagtcagttccgcagtattacaaaaggatgtcgcaaacgctgtttgctcctctacaaaacagaccttaaaaccctaaaggcttaagtagcaccctcgcaagctcgggcaaatcgctgaatattccttttgtctccgaccatcaggcacctgagtcgctgtctttttcgtgacattcagttcgctgcgctcacggctctggcagtgaatgggggtaaatggcactacaggcgccttttatggattcatgcaaggaaactacccataatacaagaaaagcccgtcacgggcttctcagggcgttttat…
T7 Phage, gp1 KO (part 2; 32780-37391))	GGTAACACCCAAAGACAAACCCAAGGGTCATCCCCAACCCTTAGGGAACCCTCAAGGTCAACCGAAGGTTGACTTTAGGTGATTGGCTGGGCTTTAGGTACCCCCTATGGGGGAACTTTAGGTCCGTACACTGTGAGATAGTCACTCAGATTTTTATGGTATATTTTAAAGGACCCTATAGGAACTCCATAGGCCCTCTCTAAGACCCTCTTTAGGTGACACTGATAGGATGGCCTATCTTTAGGTATAGACCTTAGGATAGACCATTAGAGGCTCTTTATGGGTATACCTTAGGACTTGACTCTATAGGGATGAAGTGGTGTGATGCAATCATACCGCTGAATCCCTCGGTGAGCCATCAGTCGGTCAGGAAGACCCTAATCGCTACAAGTGAGTATA…
T7 Phage, gp1 KO (part 1 1-32759)	AGATACACATCGGGTCTTTCACAATGAGACCCTCATGGCCTTCTGCTCGCTTCTGCTCGTACAGTTGCTGTAGTTCTACCATATCGTAGACCTCGTAAGATTCAGCCGCTTGCCATTCGATTTCAGGGAAGTATTCCTGTAGCAGAGGCAGCATGTTCTTAACGTGTTCCTGCATGAGCAACGTCATGACATCACAGTCTTCTCCAGACTCCACGATGTGCAGCGGGAGGATAGCGTACAGTTTTATGTGAAGGTGTCCAGTGTGCAGCTTAAAGGGAACTTTATCTTTCTTACGGATTGGTTCAACGAATAACTCTTCATGGAACTCTTGGTTCTTCGTGTCAGTCCATTTGGTACGCAGTAGGCCGGACCCTGTGTTAAAGTCTACGCCCTTGACCA…
pZB643	AAAAAAATATTGACAACATAAAAAACTTTGTGTTATACTTGTAACGCTACATGGAGATTAACTCAATCTAGCTAGAGAGGCTTTACACTTTATGCTTCCGGCTCGTATAATGTGTGGAATTGTGAGCGGATAACAATTTCACACAGGAAACAGCTATGACCATGATTACGGATTCACTGGAACTCTAGACCAAAGAGAGGACACAGTGTTGTTTATCAAGCCTGCGGATCTCCGCGAAATTGTGACTTTTCCGCTATTTAGCGATCTTGTTCAGTGTGGCTTTCCTTCACCGGCAGCAGATTACGTTGAACAGCGCATCGATCTGGGTGGCAACACGATTAACATCGCTAAGAACGACTTCTCTGACATCGAACTGGCTGCTATCCCGTTCAACACTCT…
pZB644	AAAAAAATATTGACAACATAAAAAACTTTGTGTTATACTTGTAACGCTACATGGAGATTAACTCAATCTAGCTAGAGAGGCTTTACACTTTATGCTTCCGGCTCGTATAATGTGTGGAATTGTGAGCGGATAACAATTTCACACAGGAAACAGCTATGACCATGATTACGGATTCACTGGAACTCTAGACCAAAGAGAGGACACAGTGTTGTTTATCAAGCCTGCGGATCTCCGCGAAATTGTGACTTTTCCGCTATTTAGCGATCTTGTTCAGTGTGGCTTTCCTTCACCGGCAGCAGATTACGTTGAACAGCGCATCGATCTGGGTGGCAACACGATTAACATCGCTAAGAACGACTTCTCTGACATCGAACTGGCTGCTATCCCGTTCAACACTCT…
pZB645	AAAAAAATATTGACAACATAAAAAACTTTGTGTTATACTTGTAACGCTACATGGAGATTAACTCAATCTAGCTAGAGAGGCTTTACACTTTATGCTTCCGGCTCGTATAATGTGTGGAATTGTGAGCGGATAACAATTTCACACAGGAAACAGCTATGACCATGATTACGGATTCACTGGAACTCTAGACCAAAGAGAGGACACAGTGTTGTTTATCAAGCCTGCGGATCTCCGCGAAATTGTGACTTTTCCGCTATTTAGCGATCTTGTTCAGTGTGGCTTTCCTTCACCGGCAGCAGATTACGTTGAACAGCGCATCGATCTGGGTGGCAACACGATTAACATCGCTAAGAACGACTTCTCTGACATCGAACTGGCTGCTATCCCGTTCAACACTCT…
